# When do longer reads matter? A benchmark of long read de novo assembly tools for eukaryotic genomes

**DOI:** 10.1101/2023.01.30.526229

**Authors:** Bianca-Maria Cosma, Ramin Shirali Hossein Zade, Erin Noel Jordan, Paul van Lent, Chengyao Peng, Stephanie Pillay, Thomas Abeel

## Abstract

**Background:** Assembly algorithm choice should be a deliberate, well-justified decision when researchers create genome assemblies for eukaryotic organisms from third-generation sequencing technologies. While third-generation sequencing by Oxford Nanopore Technologies (ONT) and Pacific Biosciences (PacBio) have overcome the disadvantages of short read lengths specific to next-generation sequencing (NGS), third-generation sequencers are known to produce more error-prone reads, thereby generating a new set of challenges for assembly algorithms and pipelines. Since the introduction of third-generation sequencing technologies, many tools have been developed that aim to take advantage of the longer reads, and researchers need to choose the correct assembler for their projects.

**Results:** We benchmarked state-of-the-art long-read *de novo* assemblers, to help readers make a balanced choice for the assembly of eukaryotes. To this end, we used 13 real and 72 simulated datasets from different eukaryotic genomes, with different read length distributions, imitating PacBio CLR, PacBio HiFi, and ONT sequencing to evaluate the assemblers. We include five commonly used long read assemblers in our benchmark: Canu, Flye, Miniasm, Raven and Redbean. Evaluation categories address the following metrics: reference-based metrics, assembly statistics, misassembly count, BUSCO completeness, runtime, and RAM usage. Additionally, we investigated the effect of increased read length on the quality of the assemblies, and report that read length can, but does not always, positively impact assembly quality.

**Conclusions:** Our benchmark concludes that there is no assembler that performs the best in all the evaluation categories. However, our results shows that overall Flye is the best-performing assembler, both on real and simulated data. Next, the benchmarking using longer reads shows that the increased read length improves assembly quality, but the extent to which that can be achieved depends on the size and complexity of the reference genome.
