## Supplemental Data 1 for "When do longer reads matter? A benchmark of long read de novo assembly tools for eukaryotic genomes"

### Sheet: Supplementary Table S25-S30
Supplementary Table S25: Runtime (minutes) and memory usage (GB) for all S. cerevisiae simulated read assemblies.
S. cerevisiae: computational resources for simulated read assemblies
	Oxford Nanopore				PacBio CLR				PacBio HiFi
	Iteration 1	Iteration 2	Iteration 3	Iteration 4	Iteration 1	Iteration 2	Iteration 3	Iteration 4	Iteration 1	Iteration 2	Iteration 3	Iteration 4
Canu	225.733	420.183	420.183	823.867	120.533	184.7	259.467	420.183	23.167	25.267	28.633	35.2	Runtime (minutes)
Flye	15.65	19.367	21.083	21.033	16.15	14.9	16.133	16.65	17.217	15.733	14.55	18.517
Miniasm	8.85	10.517	11.1	9.65	5.667	8.583	9.1	9.85	8.267	8.517	8.933	9.35
Raven	5.467	7.717	8.45	12.333	6.917	8.133	9.35	12.717	3.9	3.617	3.517	3.717
Wtdbg2	21.367	23.567	25.933	29	24.3	25.783	26.35	32.217	14.433	14.3	14.133	14.6
Canu	8	10	12	16	8	8	8	5	5	5	5	5	RAM (GB)
Flye	10	10	10	10	10	10	11	11	1	1	1	5
Miniasm	5	5	5	5	0	4	3	4	3	2	2	4
Raven	1	1	1	1	1	1	1	1	1	1	1	1
Wtdbg2	2	2	2	3	2	2	2	2	1	1	1	1
Supplementary Table S26: Runtime (minutes) and memory usage (GB) for all P. falciparum simulated read assemblies.
P. falciparum: computational resources for simulated read assemblies
	Oxford Nanopore				PacBio CLR				PacBio HiFi
	Iteration 1	Iteration 2	Iteration 3	Iteration 4	Iteration 1	Iteration 2	Iteration 3	Iteration 4	Iteration 1	Iteration 2	Iteration 3	Iteration 4
Canu	420.2	572.717	840.233	1173.42	247.433	316.317	420.2	840.383	56.167	59.5	67.467	91.483	Runtime (minutes)
Flye	39.267	49.45	54.9	91.783	45.55	44.1	47.85	50.983	82.067	66.95	85.117	240.4
Miniasm	21.033	29.317	33.717	54.3	20.15	22.883	25.633	37.083	44.6	46.65	44.467	43.5
Raven	9.483	13.083	16.05	32.85	14.783	17.317	19.8	29.75	10.383	11.017	11.8	14.017
Wtdbg2	107.683	140.583	152.933	184.117	89.8	114.183	120.35	148.117	31.4	32.183	32.167	33.417
Canu	6	8	7	18	8	8	5	5	5	5	5	5	RAM (GB)
Flye	14	13	12	14	13	12	14	12	5	6	6	9
Miniasm	9	11	12	13	5	5	7	8	7	6	7	9
Raven	1	1	1	2	1	1	1	1	2	2	3	3
Wtdbg2	3	4	4	5	3	4	4	5	2	2	2	2
Supplementary Table S27: Runtime (minutes) and memory usage (GB) for all C. elegans simulated read assemblies.
C. elegans: computational resources for simulated read assemblies
	Oxford Nanopore				PacBio CLR				PacBio HiFi
	Iteration 1	Iteration 2	Iteration 3	Iteration 4	Iteration 1	Iteration 2	Iteration 3	Iteration 4	Iteration 1	Iteration 2	Iteration 3	Iteration 4
Canu	1800.47	4493.58	7200.03	14651.1	551.383	851.15	1069.58	3838.3	96.367	95.217	107.6	174.867	Runtime (minutes)
Flye	95.167	113.333	1329.73	184.75	86.55	95.45	94.517	102.633	124.7	153.65	118.317	329.2
Miniasm	45	55.15	59.517	89.25	30.483	35.833	40.833	57.75	53.517	54.083	56.217	59.767
Raven	27.45	35.633	41.8	67.15	25.533	29.717	34.433	52.2	23.967	23.933	18.967	19.833
Wtdbg2	88.55	105.15	111.667	224.517	134.167	117.767	128.283	166.667	65.083	68.417	70.667	78.733
Canu	22	22	32	62	20	22	19	21	14	14	14	14	RAM (GB)
Flye	26	39	12	77	25	26	26	25	21	15	16	10
Miniasm	19	21	27	39	15	15	18	23	12	12	11	13
Raven	7	7	7	7	8	8	8	8	11	11	11	11
Wtdbg2	12	13	14	15	14	15	15	16	9	9	9	9
Supplementary Table S28: Runtime (minutes) and memory usage (GB) for all A. thaliana simulated read assemblies.
A. thaliana: computational resources for simulated read assemblies
	Oxford Nanopore				PacBio CLR				PacBio HiFi
	Iteration 1	Iteration 2	Iteration 3	Iteration 4	Iteration 1	Iteration 2	Iteration 3	Iteration 4	Iteration 1	Iteration 2	Iteration 3	Iteration 4
Canu	4187.72	7141.85	12147.2		796.25	1149.18	2341.55	6305.08	144.433	162.033	170.6	345.367	Runtime (minutes)
Flye	110.883	122.683	133.133	166.1	124.3	124.517	117.7	115.783	144.317	148.917	204.183	467.817
Miniasm	61.167	75.233	92.283	119.733	58.117	59.017	67.95	96.35	138.733	207.833	384.633	1198.95
Raven	26.917	36.767	44.833	72.917	33.033	56.283	60.25	93.783	38.85	42.067	35.95	37.45
Wtdbg2	137.7	125.55	134.583	225.133	144.183	167.383	158.917	188.283	97.317	96.65	100.217	101.55
Canu	25	37	84		20	20	21	24	14	14	14	14	RAM (GB)
Flye	28	27	28	38	32	32	33	33	19	18	16	21
Miniasm	23	23	28	41	17	18	20	26	16	15	16	23
Raven	9	9	9	10	9	9	9	10	13	13	13	14
Wtdbg2	15	17	18	20	17	18	18	19	12	12	12	12
Supplementary Table S29: Runtime (minutes) and memory usage (GB) for all D. melanogaster simulated read assemblies.
D. melanogaster: computational resources for simulated read assemblies
	Oxford Nanopore				PacBio CLR				PacBio HiFi
	Iteration 1	Iteration 2	Iteration 3	Iteration 4	Iteration 1	Iteration 2	Iteration 3	Iteration 4	Iteration 1	Iteration 2	Iteration 3	Iteration 4
Canu	5130.9	7200.03	11332.2	20160	1248.72	1813.65	2262.87	6563.2	160.4	172.6	217.783	288.2	Runtime (minutes)
Flye	90.7	93.317	225.75	174.033	100.183	100.783	92.533	97.733	129.683	159.617	225.8	344.017
Miniasm	64.183	70.933	86.833	144.85	77.6	286.85	101.767	399.717	157.517	189.9	165.417	204.75
Raven	28.883	40.667	46.933	75.583	35.2	40.55	46.117	67.933	36.517	40.767	42.233	49.417
Wtdbg2	110.05	122.75	128.95	156.183	115.25	123.067	128.65	151.567	101.3	100.3	107.05	110.333
Canu	29	22	39	46	26	31	32	29	14	14	14	14	RAM (GB)
Flye	33	33	33	35	34	34	35	35	15	12	10	11
Miniasm	25	27	32	45	17	20	20	44	20	22	27	27
Raven	10	10	10	10	11	11	11	11	20	19	22	32
Wtdbg2	18	19	20	22	18	19	20	21	14	13	13	13
Supplementary Table S30: Runtime (minutes) and memory usage (GB) for all T. rubripes simulated read assemblies.
T. rubripes: computational resources for simulated read assemblies
	Oxford Nanopore				PacBio CLR				PacBio HiFi
	Iteration 1	Iteration 2	Iteration 3	Iteration 4	Iteration 1	Iteration 2	Iteration 3	Iteration 4	Iteration 1	Iteration 2	Iteration 3	Iteration 4
Canu	5966.18	12960.3	15720.4		1797.63	2303.15	3211.17	13080.3	394.817	404.2	406.767	574.4	Runtime (minutes)
Flye	215.483	294.65	351.733	529.083	276.733	218.85	276.8	252.383	2743.02	496.883	490.7	914.033
Miniasm	183.8	196.883	222.05	318.8	172.317	168.483	172.583	233.167	305.8	348.65	344.867	396.667
Raven	75.8	121.183	144.1	226.117	109.4	122.817	140.467	202.767	124.75	133.633	136.317	111.683
Wtdbg2	307.2	382.75	387.4	501.483	356.283	359.383	413.433	471.883	223.167	195.15	183.417	219.3
Canu	35	37	53		36	36	36	48	28	27	27	27	RAM (GB)
Flye	51	71	52	67	65	66	67	69	40	35	33	28
Miniasm	54	52	59	57	33	34	35	35	36	36	37	37
Raven	20	20	21	19	18	18	18	18	48	46	48	92
Wtdbg2	40	43	45	48	41	42	43	46	35	35	36	37

### Sheet: Supplementary Table S31
Supplementary Table S31: Evaluation results for all real read assemblies.
	S. cerevisiae		P. falciparum		C. elegans		A. thaliana		D. melanogaster		T. rubripes
	ONT	PacBio HiFi	ONT	PacBio HiFi	ONT	PacBio CLR	ONT	PacBio HiFi	ONT	PacBio CLR	PacBio CLR
Canu	0.999	0.955	0.99	0.994	0.849	0.905	0.897	0.997	0.922	0.89	0.844	Sequence identity
Flye	0.998	0.953	0.994	0.993	0.995	0.993	0.912	0.989	0.929	0.92	0.944
Miniasm	0.99	0.952	0.969	0.946	0.951	0.984	0.904	0.905	0.919	0.912	0.93
Raven	0.989	0.947	0.953	0.927	0.977	0.986	0.882	0.88	0.918	0.91	0.935
Wtdbg2	0.966	0.943	0.917	0.961	0.968	0.972	0.894	0.858	0.915	0.9	0.914
Canu	1.065	1.745	1.015	1.052	1.037	1.013	1.044	1.149	1.075	1.035	1.108	Repeat collapse
Flye	1.042	1.077	1.017	1.024	1.06	1.019	1.014	1.023	1.034	1.034	1.074
Miniasm	1.048	1.052	1.008	1.163	1.171	1.012	1.023	1.038	1.041	1.041	1.113
Raven	1.035	1.047	1.011	1.014	1.024	1.011	1.014	1.044	1.033	1.026	1.046
Wtdbg2	1.008	1.018	1.004	1.009	1.012	1.003	1.025	1.014	1.097	1.02	1.035
Canu	1.023	1.031	1.022	1.015	0.967	1.005	1.024	1.02	1.023	1.004	1.021	Rate of valid sequences
Flye	1.013	1.001	1.014	1.015	0.974	1.007	1.006	1.009	1.005	1	1.021
Miniasm	1.016	1.007	1.006	1.008	0.882	1.002	1.001	1.013	0.998	0.993	1.004
Raven	1.015	1.008	1.004	1.008	0.928	1.001	0.996	1.013	1.006	1	1.012
Wtdbg2	0.998	1.002	1.006	1.009	0.958	0.982	1.003	1.018	0.964	0.964	1.006
Canu	0.999	0.999	0.854	0.156	0.997	1	0.563	0.539	0.929	0.557	0.492	Contiguity (NG50 / N50)
Flye	1	0.999	1	1	0.807	0.722	0.43	0.329	0.898	0.934	0.292
Miniasm	1	0.848	0.978	0.853	0.487	0.451	0.505	0.329	0.379	0.216	0.242
Raven	0.999	0.997	0.956	0.955	0.997	0.872	0.535	0.557	0.965	0.793	0.41
Wtdbg2	0.985	0.985	0.841	0.826	0.638	0.672	0.205	0.225	0.481	0.789	0.309
Canu	0	0	0	0	3	10	461	257	148	98	57	Misassembly count
Flye	0	0	4	2	37	21	30	19	53	36	132
Miniasm	0	0	0	0	22	7	159	94	52	39	93
Raven	1	0	8	4	56	53	312	215	173	69	182
Wtdbg2	1	0	6	5	38	22	405	285	238	143	348
Canu	81.4	99.6	46.3	98.6	65.9	86.5	73.7	99.2	70.8	97	89.7	Gene identification (% complete BUSCOs)
Flye	89.5	99.7	55.3	98.5	90.5	98.6	87.3	99.2	83.5	98.2	97
Miniasm	90.4	99.7	56.6	97.8	85.7	96.2	83.6	99.1	76.4	92.5	92.7
Raven	88.1	99.6	52.5	98.7	81.5	97.1	78.4	98.8	69.9	92.3	93.4
Wtdbg2	90	99.6	56	98.6	88.1	97.1	81.2	94.4	77.1	94.3	93.8
